# IDR-dependent MORC1 bodies limit chromatin accessibility to tune transposon repression

**DOI:** 10.64898/2025.12.14.694162

**Authors:** Yosuke Isota, Peilin Li, Kiichiro Sakata, Hiyu Chiwata, Hidetaka Kosako, Soichiro Yamanaka, Hiroya Yamazaki, Mikiko C. Siomi

## Abstract

Germline-specific MORC1-mediated transposon repression intersects with the MIWI2-piRNA pathway and involves H3K9me3 deposition, yet the underlying mechanism remains unclear. Here, we show that MORC1 assembles nuclear bodies in gonocytes. Using a doxycycline-inducible MORC1 expression system in NIH3T3 cells, we find that condensate formation is confined to the nucleus via an IDR containing a bipartite NLS, and that TRIM28, a corepressor that recruits the H3K9 methyltransferase SETDB1, is enriched in these bodies through protein−protein interactions. An IDR-deficient MORC1 mutant fails to form nuclear condensates but retains TRIM28 binding. ChIP-seq analysis reveals that this mutant exhibits higher occupancy at heterochromatin-embedded transposons than wild-type MORC1, with a pronounced preference for evolutionarily young transposon subfamilies that strongly overlap endogenous MORC1 targets in gonocytes. Wild-type MORC1 shows weaker enrichment at these elements and instead exhibits a greater tendency to occupy open chromatin. Condensates formed by exogenous MORC1 expression in NIH3T3 cells are substantially larger than those observed in gonocytes. These findings support a model in which MORC1-dependent transposon repression is governed by physical engagement with TRIM28 and by IDR-dependent, yet quantitatively restrained, nuclear body formation, which limits MORC1 chromatin accessibility, curtails off-target binding, and concentrates repression on *bona fide* transposon targets.
