## Supplemental Table 1 for "IDR-dependent MORC1 bodies limit chromatin accessibility to tune transposon repression"

### Sheet: Sheet2
name	primer sequence	plasmid
Caspex-3xFlag_F	CTAACTGAAACACGGAAGGAGAC	Caspex-3xFlag-mCherry
Caspex-3xFlag_R	AGGGCCCTGAAACAGCA	Caspex-3xFlag-mCherry
mCherry_F	CTGTTTCAGGGCCCTGTGTCTAAAGGCGAGGAGG	Caspex-3xFlag-mCherry
mCherry_R	CCGTGTTTCAGTTAGTTACTTGTACAATTCATCCATGC	Caspex-3xFlag-mCherry
Caspex_F	CTAACTGAAACACGGAAGGAGAC	Caspex-3xFlag-Morc1 WT
Caspex_R	CATGGTGGCTAGCTCTAGACC	Caspex-3xFlag-Morc1 WT
3xFlag-Morc1_F	GAGCTAGCCACCATGGACTACAAAGAC	Caspex-3xFlag-Morc1 WT
3xFlag-Morc1_R	CCGTGTTTCAGTTAGTTACGCTGACTCTGGAGACTTTTC	Caspex-3xFlag-Morc1 WT
Caspex-3xFlag_F	CTAACTGAAACACGGAAGGAGAC	Caspex-3xFlag-Morc1 ΔIDR-bpNLS
Caspex-3xFlag_R	AGGGCCCTGAAACAGCA	Caspex-3xFlag-Morc1 ΔIDR-bpNLS
Morc1_F	CTGTTTCAGGGCCCTGACAAATATGCCTTGCTGCAG	Caspex-3xFlag-Morc1 ΔIDR-bpNLS
Morc1_R	CCGTGTTTCAGTTAGTTACGCTGACTCTGGAGACTTTTC	Caspex-3xFlag-Morc1 ΔIDR-bpNLS
pEGFPC1_F	GGATCCACCGGATCTAGATAACTG	pEGFPC1-3xFlag-Morc1 WT
pEGFPC1_R	CATGGTGGCGACCGGTAG	pEGFPC1-3xFlag-Morc1 WT
3xFlag-Morc1_F	CCGGTCGCCACCATGGACTACAAGGATGACGACGACG	pEGFPC1-3xFlag-Morc1 WT
3xFlag-Morc1_R	AGATCCGGTGGATCCTTACGCTGACTCTGGAGACTTTTC	pEGFPC1-3xFlag-Morc1 WT
pEGFPC1-3xFlag_F	GGATCCACCGGATCTAGATAACTG	pEGFPC1-3xFlag-Morc1 ΔIDR
pEGFPC1-3xFlag_R	CATTTCCTGCATATGCTTGTCG	pEGFPC1-3xFlag-Morc1 ΔIDR
Morc1 ΔIDR_F	CATATGCAGGAAATGGACAAATATGCCTTGCTG	pEGFPC1-3xFlag-Morc1 ΔIDR
Morc1 ΔIDR_R	AGATCCGGTGGATCCTTACGCTGACTCTGGAGACTTTTC	pEGFPC1-3xFlag-Morc1 ΔIDR
pEGFPC1-3xFlag_F	GGATCCACCGGATCTAGATAACTG	pEGFPC1-3xFlag-Morc1 bpNLS_m1
pEGFPC1-3xFlag_R	CATTTCCTGCATATGCTTGTCG	pEGFPC1-3xFlag-Morc1 bpNLS_m1
Morc1 bpNLS_m1_F	CATATGCAGGAAATGGACAAATATGCCTTGCTG	pEGFPC1-3xFlag-Morc1 bpNLS_m1
Morc1 bpNLS_m1_R	AGATCCGGTGGATCCTTACGCTGACTCTGGAGACTTTTC	pEGFPC1-3xFlag-Morc1 bpNLS_m1
pEGFPC1-3xFlag_F	GGATCCACCGGATCTAGATAACTG	pEGFPC1-3xFlag-Morc1 bpNLS_m2
pEGFPC1-3xFlag_R	CATTTCCTGCATATGCTTGTCG	pEGFPC1-3xFlag-Morc1 bpNLS_m2
Morc1_bpNLS_m2_F	CATATGCAGGAAATGGACAAATATGCCTTGCTG	pEGFPC1-3xFlag-Morc1 bpNLS_m2
Morc1_bpNLS_m2_R	AGATCCGGTGGATCCTTACGCTGACTCTGGAGACTTTTC	pEGFPC1-3xFlag-Morc1 bpNLS_m2
pEGFPC1-3xFlag_F	TAAGGATCCACCGGATCTAGATAAC	pEGFPC1-3xFlag-Morc1 ΔIDR-bpNLS
pEGFPC1-3xFlag_R	AGGGCCCTGAAACAGCAC	pEGFPC1-3xFlag-Morc1 ΔIDR-bpNLS
Morc1ΔIDR+NLS_F	CTGTTTCAGGGCCCTGACAAATATGCCTTGCTGCAG	pEGFPC1-3xFlag-Morc1 ΔIDR-bpNLS
Morc1ΔIDR+NLS_R	TCCGGTGGATCCTTACGCTGACTCTGGAGACTTTTC	pEGFPC1-3xFlag-Morc1 ΔIDR-bpNLS
pEGFPC1-3xFlag-mCherry_F	TGAGGATCCACCGGATCTAGA	pEGFPC1-3xFlag-mCherry-MVH
pEGFPC1-3xFlag-mCherry_R	CTTGTACAATTCATCCATGCCC	pEGFPC1-3xFlag-mCherry-MVH
MVH_F	GATGAATTGTACAAGGGAGATGAAGATTGGGAGG	pEGFPC1-3xFlag-mCherry-MVH
MVH_R	TCCGGTGGATCCTCAATCCCATGACTCGTCATCAAC	pEGFPC1-3xFlag-mCherry-MVH
pEGFPC1-3xFlag-NLS-mCherry_F	TGAGGATCCACCGGATCTAGA	pEGFPC1-3xFlag-NLS-mCherry-MVH
pEGFPC1-3xFlag-NLS-mCherry_R	CTTGTACAATTCATCCATGCCC	pEGFPC1-3xFlag-NLS-mCherry-MVH
MVH_F	GATGAATTGTACAAGGGAGATGAAGATTGGGAGG	pEGFPC1-3xFlag-NLS-mCherry-MVH
MVH_R	TCCGGTGGATCCTCAATCCCATGACTCGTCATCAAC	pEGFPC1-3xFlag-NLS-mCherry-MVH
pEGFPC1_F	CCTGGTGATGGTCCGTAAGGATCCACCGGATCTAGATAAC	pEGFPC1-mCherry-Trim28
pEGFPC1_R	CTCGCCTTTAGACACCATGGTGGCGACCGGTA	pEGFPC1-mCherry-Trim28
mCherry_F	CCGGTCGCCACCATGGTGTCTAAAGGCGAGGAGG	pEGFPC1-mCherry-Trim28
mCherry_R	AAACAGAACTTCCAGCTTGTACAATTCATCCATGCC	pEGFPC1-mCherry-Trim28
pEGFPC1-mCherry-Trim28 ΔPHD_F	CCGGATCTGAAAGAAGAGGAC	pEGFPC1-mCherry-Trim28ΔPHD
pEGFPC1-mCherry-Trim28 ΔPHD_R	GCTATCATCCAGAATACCCGG	pEGFPC1-mCherry-Trim28ΔPHD
pEGFPC1-mCherry-Trim28 ΔBROMO_F	GATACCAAATTTAGCGCAGTTC	pEGFPC1-mCherry-Trim28ΔBROMO
pEGFPC1-mCherry-Trim28 ΔBROMO_R	CAGTTTTGCAACAACACCG	pEGFPC1-mCherry-Trim28ΔBROMO
pEGFPC1-3xFlag_F	ACCAAAGGGGACTGAGGATCCACCGGATCTAGATAACTG	pEGFPC1-3xFlag-Morc2a
pEGFPC1-3xFlag_R	GTAATTGGTGAAGGCAGGGCCCTGAAACAGCAC	pEGFPC1-3xFlag-Morc2a
Morc2a_F	GCCTTCACCAATTACAGCAG	pEGFPC1-3xFlag-Morc2a
Morc2a_R	TCAGTCCCCTTTGGTGATG	pEGFPC1-3xFlag-Morc2a
pEGFPC1-3xFlag_F	AGCAGTGATGACTGAGGATCCACCGGATCTAGATAAC	pEGFPC1-3xFlag-Morc2b
pEGFPC1-3xFlag_R	GTAATTGGTAAACGCAGGGCCCTGAAACAGC	pEGFPC1-3xFlag-Morc2b
Morc2b_F	GCGTTTACCAATTACAGCACTC	pEGFPC1-3xFlag-Morc2b
Morc2b_R	TCAGTCATCACTGCTGACAAG	pEGFPC1-3xFlag-Morc2b
pEGFPC1_F	TAAGGATCCACCGGATCTAGATAACTG	pEGFPC1-3xFlag-Morc3
pEGFPC1_R	CATGGTGGCGACCGGTAG	pEGFPC1-3xFlag-Morc3
3xFlag-Morc3_F	CCGGTCGCCACCATGGACTACAAGGAT	pEGFPC1-3xFlag-Morc3
3xFlag-Morc3_R	TCCGGTGGATCCTTAAGTACTGCTGATCTCGCTCATC	pEGFPC1-3xFlag-Morc3
pEGFPC1-3xFlag_F	AATCACATACTGGACTAAGGATCCACCGGATCTAGATAAC	pEGFPC1-3xFlag-Morc4
pEGFPC1-3xFlag_R	TCGGTACAGGAGCATAGGGCCCTGAAACAGCAC	pEGFPC1-3xFlag-Morc4
Morc4_F	ATGCTCCTGTACCGAGGG	pEGFPC1-3xFlag-Morc4
Morc4_R	GTCCAGTATGTGATTTGCTTCC	pEGFPC1-3xFlag-Morc4
pEGFPC1-3xFlag-Morc1_F	GCTTCACCAATGCCTTCTCAA	pEGFPC1-3xFlag-Morc1 3-IDR
pEGFPC1-3xFlag-Morc1_R	TGGTCTTCTGTTCACGGTGC	pEGFPC1-3xFlag-Morc1 3-IDR
Morc3_IDR_F	GTGAACAGAAGACCAACTTATGAGAAAACCTATAAAAAGAC	pEGFPC1-3xFlag-Morc1 3-IDR
Morc3_IDR_R	AGGCATTGGTGAAGCAGTACTGACACAGGACAGG	pEGFPC1-3xFlag-Morc1 3-IDR
pEGFPC1-3xFlag-Morc1_3-IDR_F	CTGGGCACCGTGAACAGAAGAC	pEGFPC1-3xFlag-Morc1 3-CW/ IDR
pEGFPC1-3xFlag-Morc1_3-IDR_R	GAGAGATTCCAAAGAGCTGTCTGTGTC	pEGFPC1-3xFlag-Morc1 3-CW/ IDR
Morc3_CW_F	TCTTTGGAATCTCTCGACATACAGAAGCGTCCTGATCAG	pEGFPC1-3xFlag-Morc1 3-CW/ IDR
Morc3_CW_R	GTTCACGGTGCCCAGATCCTCATCTTCAGGTTCTTCCGGAACTTC	pEGFPC1-3xFlag-Morc1 3-CW/ IDR
